# Differentiation of Large Extracellular Vesicles in Oral Fluid: Combined Protocol of Small Force Centrifugation and Pattern Analysis

**DOI:** 10.1101/2023.04.29.537961

**Authors:** Takamasa Kawano, Kohji Okamura, Hiroki Shinchi, Koji Ueda, Nomura Takeshi, Kiyotaka Shiba

**Affiliations:** Division of Protein Engineering, Cancer Institute, Japanese Foundation for Cancer Research, 3-8-31, Ariake, Koto-ku, Tokyo, 135-8550, Tokyo, Japan; Department of Oral Oncology, Oral and Maxillofacial Surgery, Tokyo Dental College, 5-11-13, Sugano, Ichikawa, Chiba, 272-8513, Japan; Department of Systems BioMedicine, National Center for Child Health and Development, 2-10-1, Okura, Setagaya-ku, Tokyo, 157-8535, Japan; Cancer Precision Medicine Center, Japanese Foundation for Cancer Research, 3-8-31 Ariake, Koto-ku, Tokyo, 135-8550, Japan

**Keywords:** EVs, large EVs, saliva, subclassification

## Abstract

Extracellular vesicles (EVs) in biofluids are highly heterogeneous entities in terms of their origins and physicochemical properties. Considering the application of EVs in diagnostic and therapeutic fields, it is of extreme importance to establish differentiating methods by which focused EV subclasses are operationally defined. Several differentiation protocols have been proposed; however, they have mainly focused on smaller types of EVs, and the heterogeneous nature of large EVs has not yet been fully explored. In this report, to classify large EVs into subgroups based on their physicochemical properties, we have developed a protocol, named EV differentiation by sedimentation patterns (ESP), in which entities in the crude large EV fraction are first moved through a density gradient of iodixanol with small centrifugation forces, and then the migration patterns of molecules through the gradients are analyzed using a non-hierarchical data clustering algorithm. Based on this method, proteins in the large EV fractions of oral fluids clustered into three groups: proteins shared with small EV cargos and enriched in immuno-related proteins (Group 1), proteins involved in energy metabolism and protein synthesis (Group 2), and proteins required for vesicle trafficking (Group 3). These observations indicate that the physiochemical properties of EVs, which are defined through low-speed gradient centrifugation, are well associated with their functions within cells. This protocol enables the detailed subclassification of EV populations that are difficult to differentiate using conventional separation methods.
