## Supplemental table 2 for "Differentiation of Large Extracellular Vesicles in Oral Fluid: Combined Protocol of Small Force Centrifugation and Pattern Analysis"

### Sheet: Biological process
Group 1				Group 2				Group 3
Term	Description	Log10(p-value)		Term	Description	Log10(p-value)		Term	Description	Log10(p-value)
GO:0006954	inflammatory response	-38.947		GO:0043603	cellular amide metabolic process	-64.7661		GO:0006886	intracellular protein transport	-69.4918
GO:0060627	regulation of vesicle-mediated transport	-37.3248		GO:0006091	generation of precursor metabolites and energy	-63.7214		GO:0043603	cellular amide metabolic process	-64.6103
GO:0002252	immune effector process	-35.5645		GO:0044282	small molecule catabolic process	-36.8946		GO:0048193	Golgi vesicle transport	-63.2364
GO:0050778	positive regulation of immune response	-32.1372		GO:0007005	mitochondrion organization	-31.7226		GO:0010256	endomembrane system organization	-60.5413
GO:0030155	regulation of cell adhesion	-31.4106		GO:0045104	intermediate filament cytoskeleton organization	-28.7357		GO:0051640	organelle localization	-45.8491
GO:0051346	negative regulation of hydrolase activity	-29.6387		GO:0006886	intracellular protein transport	-19.5519		GO:0016050	vesicle organization	-39.1737
GO:0002697	regulation of immune effector process	-26.9947		GO:0044283	small molecule biosynthetic process	-18.1363		GO:0090407	organophosphate biosynthetic process	-37.7793
GO:0031347	regulation of defense response	-26.2118		GO:0006520	cellular amino acid metabolic process	-16.8184		GO:0060341	regulation of cellular localization	-37.4428
GO:0001775	cell activation	-26.096		GO:0005975	carbohydrate metabolic process	-15.7627		GO:0030163	protein catabolic process	-37.3748
GO:0002683	negative regulation of immune system process	-23.6764		GO:1901615	organic hydroxy compound metabolic process	-14.5418		GO:0030029	actin filament-based process	-34.1557
GO:0050878	regulation of body fluid levels	-21.8449		GO:0009185	ribonucleoside diphosphate metabolic process	-14.3282		GO:0016197	endosomal transport	-32.9273
GO:0001819	positive regulation of cytokine production	-20.5327		GO:0006790	sulfur compound metabolic process	-13.786		GO:0051668	localization within membrane	-31.6169
GO:0040017	positive regulation of locomotion	-20.1471		GO:0010821	regulation of mitochondrion organization	-13.2633		GO:0008610	lipid biosynthetic process	-30.045
GO:0002685	regulation of leukocyte migration	-17.8339		GO:0006457	protein folding	-12.5558		GO:0034248	regulation of cellular amide metabolic process	-28.4935
GO:0006935	chemotaxis	-17.3954		GO:0006979	response to oxidative stress	-11.9078		GO:1901137	carbohydrate derivative biosynthetic process	-27.7599
GO:0002274	myeloid leukocyte activation	-17.206		GO:0006413	translational initiation	-11.5805		GO:0016071	mRNA metabolic process	-27.1556
GO:0009617	response to bacterium	-17.0952		GO:0006575	cellular modified amino acid metabolic process	-11.3008		GO:0043254	regulation of protein-containing complex assembly	-27.1054
GO:0098609	cell-cell adhesion	-16.9551		GO:1990542	mitochondrial transmembrane transport	-10.4592		GO:0006914	autophagy	-26.7536
GO:0031589	cell-substrate adhesion	-15.2898		GO:0006081	cellular aldehyde metabolic process	-10.4333		GO:0060627	regulation of vesicle-mediated transport	-24.6281
GO:0010810	regulation of cell-substrate adhesion	-15.2564		GO:0043648	dicarboxylic acid metabolic process	-10.186		GO:0016032	viral process	-24.0721

### Sheet: Cellular component
Group 1				Group 2				Group 3
Term	Description	Log10(p-value)		Term	Description	Log10(p-value)		Term	Description	Log10(p-value)
GO:0030667	secretory granule membrane	-100		GO:0005740	mitochondrial envelope	-76.6975		GO:0010008	endosome membrane	-45.8836
GO:0031983	vesicle lumen	-73.8653		GO:0005759	mitochondrial matrix	-49.5079		GO:1990904	ribonucleoprotein complex	-41.385
GO:0019814	immunoglobulin complex	-72.4261		GO:0044391	ribosomal subunit	-47.2153		GO:0000323	lytic vacuole	-41.0212
GO:0000323	lytic vacuole	-68.7934		GO:0022627	cytosolic small ribosomal subunit	-22.3484		GO:0005938	cell cortex	-36.9599
GO:0072562	blood microparticle	-66.9092		GO:1904813	ficolin-1-rich granule lumen	-21.5629		GO:0030135	coated vesicle	-35.5088
GO:0031012	extracellular matrix	-53.8941		GO:0001533	cornified envelope	-21.3451		GO:0048471	perinuclear region of cytoplasm	-34.7471
GO:0005766	primary lysosome	-43.8706		GO:0000323	lytic vacuole	-15.9771		GO:0000139	Golgi membrane	-34.5703
GO:0101002	ficolin-1-rich granule	-42.8612		GO:0031968	organelle outer membrane	-15.7363		GO:0005925	focal adhesion	-34.3385
GO:0005788	endoplasmic reticulum lumen	-29.5801		GO:0005882	intermediate filament	-15.1876		GO:0005635	nuclear envelope	-30.2526
GO:0035580	specific granule lumen	-26.769		GO:1905369	endopeptidase complex	-14.0894		GO:0031983	vesicle lumen	-28.1641
GO:0045177	apical part of cell	-22.2969		GO:0005844	polysome	-12.8981		GO:0031252	cell leading edge	-28.0442
GO:0045121	membrane raft	-21.5294		GO:0048471	perinuclear region of cytoplasm	-11.9033		GO:0030117	membrane coat	-27.3777
GO:0030055	cell-substrate junction	-20.6856		GO:0015629	actin cytoskeleton	-11.634		GO:0031300	intrinsic component of organelle membrane	-24.0173
GO:0101003	ficolin-1-rich granule membrane	-19.9079		GO:0032592	integral component of mitochondrial membrane	-11.2925		GO:0031966	mitochondrial membrane	-23.5204
GO:0030139	endocytic vesicle	-19.8124		GO:0042470	melanosome	-11.2482		GO:0030139	endocytic vesicle	-23.3129
GO:0005839	proteasome core complex	-13.7647		GO:0070069	cytochrome complex	-10.5385		GO:0099023	vesicle tethering complex	-21.1812
GO:0005796	Golgi lumen	-12.1317		GO:0033178	proton-transporting two-sector ATPase complex, catalytic domain	-10.0658		GO:0140535	intracellular protein-containing complex	-20.8719
GO:0005769	early endosome	-11.9113		GO:0005775	vacuolar lumen	-9.32718		GO:0005759	mitochondrial matrix	-19.9679
GO:0098797	plasma membrane protein complex	-11.6908		GO:0009295	nucleoid	-9.08858		GO:0005874	microtubule	-19.1847
GO:0031225	anchored component of membrane	-11.1278		GO:0031970	organelle envelope lumen	-9.01171		GO:0005911	cell-cell junction	-18.7446

### Sheet: Molecular function
Group 1				Group 2				Group 3
Term	Description	Log10(p-value)		Term	Description	Log10(p-value)		Term	Description	Log10(p-value)
GO:0003823	antigen binding	-48.9171		GO:0016491	oxidoreductase activity	-69.8841		GO:0045296	cadherin binding	-72.9482
GO:0061134	peptidase regulator activity	-27.4208		GO:0003735	structural constituent of ribosome	-47.5213		GO:0019900	kinase binding	-33.7769
GO:0030246	carbohydrate binding	-20.4638		GO:0045296	cadherin binding	-46.4029		GO:0017111	ribonucleoside triphosphate phosphatase activity	-33.3799
GO:0008233	peptidase activity	-17.7679		GO:0009055	electron transfer activity	-26.2676		GO:0051020	GTPase binding	-31.6053
GO:0050839	cell adhesion molecule binding	-16.7554		GO:0030280	structural constituent of skin epidermis	-16.8774		GO:0060090	molecular adaptor activity	-30.2357
GO:0005201	extracellular matrix structural constituent	-16.027		GO:0016903	oxidoreductase activity, acting on the aldehyde or oxo group of donors	-15.8986		GO:0016874	ligase activity	-28.2927
GO:0005509	calcium ion binding	-15.4754		GO:0015078	proton transmembrane transporter activity	-14.354		GO:0003779	actin binding	-25.4791
GO:0005539	glycosaminoglycan binding	-15.283		GO:0042803	protein homodimerization activity	-13.7213		GO:0019904	protein domain specific binding	-24.7105
GO:0050840	extracellular matrix binding	-14.2843		GO:0016829	lyase activity	-13.114		GO:0008047	enzyme activator activity	-22.996
GO:0019865	immunoglobulin binding	-10.9496		GO:0016853	isomerase activity	-12.7761		GO:0016491	oxidoreductase activity	-22.2695
GO:0008238	exopeptidase activity	-10.7039		GO:0008135	translation factor activity, RNA binding	-10.7149		GO:0044389	ubiquitin-like protein ligase binding	-21.6257
GO:0005543	phospholipid binding	-9.91207		GO:0051082	unfolded protein binding	-10.0809		GO:0035091	phosphatidylinositol binding	-21.5857
GO:0001848	complement binding	-9.08636		GO:0043022	ribosome binding	-9.87003		GO:0140657	ATP-dependent activity	-21.2187
GO:0042803	protein homodimerization activity	-8.73647		GO:0016462	pyrophosphatase activity	-9.65115		GO:0016788	hydrolase activity, acting on ester bonds	-20.7318
GO:0043394	proteoglycan binding	-8.6988		GO:0016667	oxidoreductase activity, acting on a sulfur group of donors	-9.3624		GO:0090079	translation regulator activity, nucleic acid binding	-20.0561
GO:0016798	hydrolase activity, acting on glycosyl bonds	-7.62224		GO:0016627	oxidoreductase activity, acting on the CH-CH group of donors	-9.25061		GO:0043021	ribonucleoprotein complex binding	-19.0277
GO:0002020	protease binding	-7.26842		GO:0098641	cadherin binding involved in cell-cell adhesion	-8.84626		GO:0042803	protein homodimerization activity	-17.7087
GO:0016209	antioxidant activity	-7.11261		GO:0019843	rRNA binding	-8.52963		GO:0016301	kinase activity	-15.5414
GO:0016175	superoxide-generating NAD(P)H oxidase activity	-7.09566		GO:0003857	3-hydroxyacyl-CoA dehydrogenase activity	-8.10886		GO:0019003	GDP binding	-14.3562
GO:0016462	pyrophosphatase activity	-6.99952		GO:0050661	NADP binding	-7.99118		GO:0015399	primary active transmembrane transporter activity	-12.8256
