## Supplemental table 3 for "Differentiation of Large Extracellular Vesicles in Oral Fluid: Combined Protocol of Small Force Centrifugation and Pattern Analysis"

### Sheet: Sheet 1
Protein functions	Protein family		Group 1	Group 2	Group 3	the number of proteins belonging to Group 1/2/3. (The most abundant group is shown in bold letters.)
Membrane protein	tetraspanin1		CD9, CD53, CD63, CD81, CD82,CD151, TSPAN1, TSPAN2, TSPAN6, TSPAN8, TSPAN9, TSPAN14		TSPAN10	12/0/1
	Integrins2		ITGA6, ITGAL, ITGAM, ITGAX, ITGB2		ITGA2, ITGAV, ITGB1	5/0/3
	ADAMs3		ADAM10, ADAM8, ADAM9			3/0/0
	Heat shock proteins1	HSP70	HSPA13	HSPA1A, HSPA2, HSPA4, HSPA5, HSPA8, HSPA9	HSPA4L, HYOU1	1/6/2
		HSP90			HSP90AA1, HSP90AB1, HSP90B1, TRAP1	0/0/3
	Ribosomal proteins (Cytoplasmic)4			RPL11, RPL12, RPL13, RPL13A, RPL17, RPL18, RPL19, RPL22, RPL22L1, RPL23, RPL23A, RPL26, RPL27, RPL27A, RPL28, RPL29, RPL31, RPL32, RPL34, RPL35A, RPL37A, RPL5, RPL6, RPL7, RPL7A, RPL8, RPS10, RPS11, RPS12, RPS13, RPS14, RPS15, RPS15A, RPS16, RPS17, RPS18, RPS19, RPS2, RPS20, RPS21, RPS25, RPS26, RPS27, RPS28, RPS3A, RPS5, RPS6, RPS7	RPL10, RPL10A, RPL14, RPL15, RPL18A, RPL21, RPL24, RPL3, RPL30, RPL35, RPL36, RPL36AL, RPL38, RPL39, RPL4, RPL9, RPS23, RPS24, RPS27A, RPS29, RPS3, RPS4X, RPS4Y1, RPS6KA1, RPS6KA3, RPS6KB1, RPS6KB2, RPS8, RPS9	0/48/29
	Ribosomal proteins (Mitochondrial)4		MRPL46, MRPS7	MRPL13, MRPL17, MRPL18, MRPL23, MRPL3, MRPL38, MRPL41, MRPL43, MRPL44, MRPL48, MRPL57, MRPS15, MRPS31, MRPS34	MRPL1, MRPL11, MRPL16, MRPL19, MRPL22, MRPL24, MRPL37, MRPL47, MRPS17, MRPS2, MRPS22, MRPS23, MRPS27, MRPS28, MRPS35	2/14/15
Energy metabolism	Electron transport system5, 6, 7			COA3, COX4I1, COX5A, COX5B, COX7A2L, COX7C, CYC1, MT-CO2, NDUFA10, NDUFA12, NDUFA4L2, NDUFA5, NDUFA6, NDUFB10, NDUFB11, NDUFB3, NDUFB4, NDUFB5, NDUFC2, NDUFS1, NDUFS2, NDUFS3, NDUFS4, NDUFS5, NDUFS7, NDUFS8, NDUFV1, NDUFV2, SDHA, UQCRB, UQCRC1, UQCRC2, UQCRFS1, UQCRQ	COX6B1, COX6C, COX7A1, COX7A2, CYCS, MT-CO1, MT-CO3, MT-CYB, MT-ND1, MT-ND3, MT-ND4, MT-ND5, MT-ND6, NDUFA11, NDUFA13, NDUFA2, NDUFA8, NDUFA9, NDUFB1, NDUFB6, NDUFB7, NDUFB8, NDUFB9, SDHB, SDHC, UQCR10	0/34/26
	Citrate acid cycle8			ACO1, CS, DLD, DLST, FH, IDH1, IDH3B, MDH1, MDH2, SDHA, SUCLA2	ACO2, IDH2, IDH3A, IDH3G, OGDH, SDHB, SDHC, SUCLG1	0/11/8
	Glycolytic system8		GPI, HK3	ALDOA, ENO1, GAPDH, HK1, LDHA, LDHB, PGAM1, PGK1, PKM, TPI1	HK2, PFKL, PFKM, PFKP	2/10/4
Vesicle trafficking	Rabs1		RAB27A, RAB32, RAB33B, RAB3D, RAB8B	RAB11B, RAB11FIP1, RAB12, RAB18, RAB1A, RAB1B, RAB25, RAB6A, RAB9A	RAB10, RAB11A, RAB13, RAB14, RAB21, RAB22A, RAB24, RAB27B, RAB2A, RAB2B, RAB31, RAB35, RAB38, RAB3GAP1, RAB3GAP2, RAB4A, RAB4B, RAB5A, RAB5B, RAB5C, RAB7A, RAB8A	5/9/22
	SNAREs9		SNAP23, STX3, VAMP8	SEC22B, STX7	STX17, STX4, STX5, STX8, VAMP3, VAMP5, VAMP7, VTI1B, YKT6	3/2/9
	Kinesin-like protein2		KIF20B		KIF13B, KIF1C, KIF21A, KIF5B, KIFBP, KIFC3	1/0/6
	Adoptor proteins2		AP1S2, AP2A2, AP3B1	AP2B1	AP1B1, AP1G1, AP1G2, AP1M1, AP1M2, AP1S1, AP1S3, AP2A1, AP2M1, AP2S1, AP3D1, AP3M1, AP3S1, AP4S1, ARCN1	3/1/15
Intracellular degradation	Autophagy core10		CYBB, RAB32, RAB33B, RAB8B	BCL2L1, CAPN1, CAPN2, CAPNS1, CAST, CUL3, HERC1, HSPA1A, PGK2, PPP2R2A, PRKACA, RAB11B, RAB18, RAB1A, RAB1B, RAB25, RAB9A, RB1CC1, TM9SF1, ULK1	ATG16L1, ATG3, ATG4B, ATG7, ATG9A, BAG3, BNIP3L, CBL, CISD2, CLN3, CUL4B, CUL5, DYNLL1, EI24, GOLGA2, HDAC1, HDAC6, HMGB1, IKBKB, ITPR3, LIMK1, MAPK14, MAPK8, MTDH, MYO6, NEDD4, NEK9, OPTN, PCM1, PDCD6IP, PICALM, PIK3C3, PIK3R4, PRDX5, PRKDC, RAB11A, RAB24, RAB3GAP1, RAB4A, RAB4B, RAB5A, RAB5B, RAB5C, RAB7A, RAB8A, SH3GLB1, SQSTM1, STK38, STK39, STUB1, TAX1BP1, TBK1, TRAF6, U2AF1, USP25, USP7, US…	4/20/61
	20S proteasome2		PSMA2, PSMA3, PSMA6, PSMA7, PSMB1, PSMB2, PSMB3, PSMB4, PSMB5, PSMB8, PSMB9	PSMA1, PSMA4, PSMA5, PSMB6, PSMB7		11/5/0
Immuno-related membrane proteins	Immunogloblin2		IGF2R, IGHA1, IGHA2, IGHG2, IGHG3, IGHG4, IGHM, IGHV1-18, IGHV1-2, IGHV1-3, IGHV1-46, IGHV1-69, IGHV2-26, IGHV2-5, IGHV2-70D, IGHV3-15, IGHV3-30, IGHV3-35, IGHV3-38, IGHV3-38-3, IGHV3-43, IGHV3-49, IGHV3-64, IGHV3-64D, IGHV3-7, IGHV3-72, IGHV3-73, IGHV3-74, IGHV3-9, IGHV4-30-2, IGHV4-34, IGHV4-4, IGHV5-10-1, IGHV5-51, IGHV6-1, IGKC, IGKJ1, IGKV1-13, IGKV1-16, IGKV1-17, IGKV1-27, IGKV1-33, IGKV1-3…	IGKV3D-15	IGHV4-28	85/1/1
	HLA-1s2		HLA-A, HLA-B, HLA-C			3/0/0
	HLA-2s2		HLA-DRA		HLA-DRB1, HLA-DRB5	1/0/2
	REFERENCES
	1. R. L. Seal et al., Genenames.org: the HGNC resources in 2023. Nucleic Acids Res 51, D1003-D1009 (2023).
	2. C. UniProt, UniProt: the Universal Protein Knowledgebase in 2023. Nucleic Acids Res 51, D523-D531 (2023).
	3. C. N. Brocker, V. Vasiliou, D. W. Nebert, Evolutionary divergence and functions of the ADAM and ADAMTS gene families. Hum Genomics 4, 43-55 (2009).
	4. A. Nakao, M. Yoshihama, N. Kenmochi, RPG: the Ribosomal Protein Gene database. Nucleic Acids Res 32, D168-170 (2004).
	5. P. Cardol, Mitochondrial NADH:ubiquinone oxidoreductase (complex I) in eukaryotes: a highly conserved subunit composition highlighted by mining of protein databases. Biochim Biophys Acta 1807, 1390-1397 (2011).
	6. F. Sun et al., Crystal structure of mitochondrial respiratory membrane protein complex II. Cell 121, 1043-1057 (2005).
	7. Z. Zhang et al., Electron transfer by domain movement in cytochrome bc1. Nature 392, 677-684 (1998).
	8. A. D. Rouillard et al., The harmonizome: a collection of processed datasets gathered to serve and mine knowledge about genes and proteins. Database (Oxford) 2016 (2016).
	9. W. Hong, SNAREs and traffic. Biochim Biophys Acta 1744, 120-144 (2005).
	10. M. Bordi et al., A gene toolbox for monitoring autophagy transcription. Cell Death Dis 12, 1044 (2021).
